# iSCORE-PD: an isogenic stem cell collection to research Parkinson’s Disease

**DOI:** 10.1101/2024.02.12.579917

**Authors:** Oriol Busquets, Hanqin Li, Khaja Mohieddin Syed, Pilar Alvarez Jerez, Jesse Dunnack, Riana Lo Bu, Yogendra Verma, Gabriella R. Pangilinan, Annika Martin, Jannes Straub, YuXin Du, Vivien M. Simon, Steven Poser, Zipporiah Bush, Jessica Diaz, Atehsa Sahagun, Jianpu Gao, Samantha Hong, Dena G. Hernandez, Kristin S. Levine, Ezgi O. Booth, Marco Blanchette, Helen S. Bateup, Donald C. Rio, Cornelis Blauwendraat, Dirk Hockemeyer, Frank Soldner

## Abstract

Parkinson’s disease (PD) is a neurodegenerative disorder caused by complex genetic and environmental factors. Genome-edited human pluripotent stem cells (hPSCs) offer a unique experimental platform to advance our understanding of PD etiology by enabling the generation of disease-relevant cell types carrying patient mutations along with isogenic control cells. To facilitate this approach, we generated a collection of 65 human stem cell lines genetically engineered to harbor high risk or causal variants in genes associated with PD (*SNCA* A53T, *SNCA* A30P, *PRKN* Ex3del, *PINK1* Q129X, *DJ1/PARK7* Ex1-5del, *LRRK2* G2019S, *ATP13A2* FS, *FBXO7* R498X/FS, *DNAJC6* c.801 A>G/FS, *SYNJ1* R258Q/FS, *VPS13C* A444P/FS, *VPS13C* W395C/FS, *GBA1* IVS2+1/FS). All mutations were introduced into a fully characterized and sequenced female human embryonic stem cell (hESC) line (WIBR3; NIH approval number NIHhESC-10-0079) using different genome editing techniques. To ensure the genetic integrity of these cell lines, we implemented rigorous quality controls, including whole-genome sequencing of each line. Our analysis of the genetic variation in this cell line collection revealed that while genome editing, particularly using CRISPR/Cas9, can introduce rare off-target mutations, the predominant source of genetic variants arises from routine cell culture and are fixed in cell lines during clonal isolation. The observed genetic variation was minimal compared to that typically found in patient-derived iPSC experiments and predominantly affected non-coding regions of the genome. Importantly, our analysis outlines strategies for effectively managing genetic variation through stringent quality control measures and careful experimental design. This systematic approach ensures the high quality of our stem cell collection, highlights advantages of prime editing over conventional CRISPR/Cas9 methods and provides a roadmap for the generation of gene-edited hPSC collections at scale in an academic setting. Our iSCORE-PD collection represents an easily accessible and valuable platform to study PD, which can be used by investigators to understand the molecular pathophysiology of PD in a human cellular setting.
