## Supplemental Table 1 for "iSCORE-PD: an isogenic stem cell collection to research Parkinson’s Disease"

### Sheet: SV_stats
			All SVs						Coding SVs
Technology	Sequencing Coverage	N50	Total SVs	Deletion	Duplication	Insertion	Inversion	Translocation	Total SVs	Deletion	Duplication	Insertion	Inversion
PacBio	28.39X	18kb	26063	11433	7	14517	30	76	161	96	2	55	8
Nanopore	43X	84kb	24633	10262	2	14311	31	27	163	96	0	62	5
Truvari combination	NA	NA	20560	8710	1	11832	17	0	109	70	0	37	2

### Sheet: coding_SVs_annotation
CHR	START	END	GENOTYPE	SVTYPE	SVLEN	FUNCTION	GENE_OVERLAP	EXONIC_FUNCTION
chr1	7829913	7829967	0/1	DEL	-54	exonic	PER3	frameshift deletion
chr1	16565785	16565785	0/1	INS	1569	exonic	NBPF1	stopgain
chr1	26345030	26345080	1/1	DEL	-50	exonic	CRYBG2	nonframeshift deletion
chr1	41382201	41382201	1/1	INS	200	splicing	FOXO6	.
chr1	44139073	44139404	0/1	DEL	-331	exonic	KLF18	frameshift deletion
chr1	44139920	44140214	0/1	DEL	-294	exonic	KLF18	frameshift deletion
chr1	89010226	89012942	0/1	DEL	-2716	exonic	GBP3	stopgain
chr1	109108013	109108013	0/1	INS	471	exonic	CFAP276	frameshift substitution
chr1	145303096	145309446	0/1	DEL	-6350	exonic	NBPF20	nonframeshift deletion
chr1	146066760	146069910	0/1	DEL	-3150	exonic	NBPF10	nonframeshift deletion
chr1	146136990	146143286	0/1	DEL	-6296	exonic	NBPF10	nonframeshift deletion
chr1	152305959	152305959	0/1	INS	972	exonic	FLG	stopgain
chr1	152583067	152615265	1/1	DEL	-32198	exonic	LCE3B;LCE3C	startloss
chr1	152787870	152798353	0/1	DEL	-10483	exonic	LCE1D	startloss
chr1	201209799	201209799	1/1	INS	108	exonic	IGFN1	frameshift substitution
chr1	201210973	201210973	1/1	INS	216	exonic	IGFN1	frameshift substitution
chr1	240207735	240207735	0/1	INS	132	exonic	FMN2	frameshift substitution
chr2	27101386	27101437	1/1	DEL	-51	exonic	CGREF1	frameshift deletion
chr2	95918789	95920668	1/1	DEL	-1879	exonic	ANKRD36C	nonframeshift deletion
chr2	97188508	97190398	0/1	DEL	-1890	exonic	ANKRD36	nonframeshift deletion
chr2	130197357	130199831	0/1	DEL	-2474	exonic	TUBA3E	startloss
chr3	10049302	10049761	0/1	DEL	-459	exonic	FANCD2	nonframeshift deletion
chr3	31990420	31990504	0/1	DEL	-84	exonic	ZNF860	frameshift deletion
chr3	100451757	100451757	0/1	INS	57	exonic	LNP1	frameshift substitution
chr3	195725121	195725634	0/1	DEL	-513	exonic	MUC20	frameshift deletion
chr3	195725121	195725463	0/1	DEL	-342	exonic	MUC20	frameshift deletion
chr3	195784481	195784576	0/1	DEL	-95	exonic	MUC4	nonframeshift deletion
chr3	195787222	195788086	1/1	DEL	-864	exonic	MUC4	frameshift deletion
chr4	87615858	87615975	1/1	DEL	-117	exonic	DSPP	frameshift deletion
chr5	42628210	42630889	0/1	DEL	-2679	exonic	GHR	nonframeshift deletion
chr5	70072862	70079172	1/1	DEL	-6310	exonic	SMN2	stoploss
chr7	45083731	45083851	0/1	DEL	-120	exonic	NACAD	frameshift deletion
chr7	100313638	100315030	0/1	DEL	-1392	exonic	SPDYE3	nonframeshift deletion
chr7	100948464	100972519	0/1	INV	24055	exonic	MUC12;MUC3A	.
chr7	100955503	100955503	0/1	INS	2244	exonic	MUC3A	stopgain
chr7	100993045	100993045	0/1	INS	1074	exonic	MUC12	frameshift substitution
chr7	101034110	101036585	0/1	DEL	-2475	exonic	MUC17	frameshift deletion
chr8	23147840	23148968	0/1	DEL	-1128	exonic	TNFRSF10D	nonframeshift deletion
chr8	74450636	74454726	1/1	DEL	-4090	exonic	GDAP1	frameshift deletion
chr9	35906605	35906605	0/1	INS	213	exonic	HRCT1	frameshift substitution
chr9	87915535	87919004	0/1	DEL	-3469	exonic	SPATA31C1	startloss
chr9	88135871	88139361	0/1	DEL	-3490	exonic	SPATA31C2	startloss
chr9	130429687	130429771	0/1	DEL	-84	splicing	HMCN2	.
chr9	133071434	133071532	0/1	DEL	-98	exonic	CEL	nonframeshift deletion
chr10	68827628	68827964	1/1	DEL	-336	exonic	STOX1	frameshift deletion
chr10	113653023	113653151	0/1	DEL	-128	exonic	NRAP	stopgain
chr10	132140570	132140648	1/1	DEL	-78	exonic	JAKMIP3	frameshift deletion
chr11	640040	640136	0/1	DEL	-96	exonic	DRD4	frameshift deletion
chr11	1017982	1017982	./.	INS	3047	exonic	MUC6	stopgain
chr11	1584675	1584675	1/1	INS	60	exonic	KRTAP5-1	frameshift substitution
chr11	1621711	1621711	1/1	INS	179	exonic	KRTAP5-4	frameshift substitution
chr11	1894043	1939853	0/1	INV	45810	exonic	TNNT3	.
chr11	55264124	55271065	0/1	DEL	-6941	exonic	TRIM48	stopgain
chr11	56376095	56376095	0/1	INS	7604	exonic	OR8U1	stopgain
chr11	71527630	71527630	0/1	INS	60	exonic	KRTAP5-7	frameshift substitution
chr11	134375741	134375951	0/1	DEL	-210	splicing	GLB1L2	.
chr12	10882446	10882509	1/1	DEL	-63	exonic	ENSG00000275778;PRH1	frameshift deletion
chr12	11267488	11267551	1/1	DEL	-63	exonic	PRB3	frameshift deletion
chr12	11308620	11308620	1/1	INS	63	exonic	PRB4	frameshift substitution
chr12	40488656	40488656	0/1	INS	150	exonic	MUC19	unknown
chr12	40488813	40488932	0/1	DEL	-119	exonic	MUC19	unknown
chr12	40489194	40489464	0/1	DEL	-270	exonic	MUC19	unknown
chr12	40489494	40489734	0/1	DEL	-240	exonic	MUC19	unknown
chr12	40490440	40490440	1/1	INS	60	exonic	MUC19	unknown
chr12	56718097	56718166	0/1	DEL	-69	exonic	NACA	frameshift deletion
chr12	124911958	124912186	0/1	DEL	-228	exonic	UBC	frameshift deletion
chr12	133091376	133096309	0/1	DEL	-4933	exonic	ZNF140	frameshift deletion
chr14	104948963	104951438	0/1	DEL	-2475	exonic	AHNAK2	frameshift deletion
chr14	106018357	106027913	1/1	DEL	-9556	exonic	IGHV7-4-1	startloss
chr15	20534339	20534507	0/1	DEL	-168	exonic	GOLGA6L6	frameshift deletion
chr15	23136661	23136715	0/1	DEL	-54	exonic	GOLGA6L1	frameshift deletion
chr15	23334068	23334068	1/1	INS	108	exonic	GOLGA6L26	frameshift substitution
chr15	23440077	23440077	0/1	INS	519	exonic	GOLGA6L2	frameshift substitution
chr15_KI270727v1_random	166923	167034	1/1	DEL	-111	exonic	ENSG00000276760	frameshift deletion
chr16	4575942	4576002	0/1	DEL	-60	exonic	C16orf96	frameshift deletion
chr16	14951772	14951772	1/1	INS	57	exonic	NPIPA1	frameshift substitution
chr16	16181865	16184131	0/1	DEL	-2266	exonic	ABCC6	frameshift deletion
chr16	21835109	21835235	0/1	DEL	-126	exonic	NPIPB4	frameshift deletion
chr16	21837026	21837152	1/1	DEL	-126	exonic	NPIPB4	frameshift deletion
chr16	28342860	28342860	0/1	INS	63	exonic	NPIPB6	frameshift substitution
chr16	30225532	30225589	0/1	DEL	-57	exonic	NPIPB13	frameshift deletion
chr16	72056411	72058135	0/1	DEL	-1724	exonic	HP	nonframeshift deletion
chr16	75204713	75205297	0/1	DEL	-584	exonic	CTRB2	frameshift deletion
chr17	21309595	21317871	0/1	DEL	-8276	exonic	MAP2K3	stoploss
chr17	41054888	41054888	0/1	INS	105	exonic	KRTAP2-2	frameshift substitution
chr17	41084544	41084544	0/1	INS	165	exonic	KRTAP4-7	frameshift substitution
chr17	41167853	41167943	0/1	DEL	-90	exonic	KRTAP4-3	frameshift deletion
chr17	41167978	41167978	0/1	INS	105	exonic	KRTAP4-3	stopgain
chr17	41184544	41184601	1/1	DEL	-57	exonic	KRTAP4-1	frameshift deletion
chr17	41265461	41275766	1/1	DEL	-10305	exonic	KRTAP9-6;KRTAP9-7	startloss
chr18	47033995	47034571	0/1	DEL	-576	exonic	ELOA2	frameshift deletion
chr19	4511714	4511714	1/1	INS	197	exonic	PLIN4	stopgain
chr19	7870916	7870985	0/1	DEL	-69	exonic	PRR36	frameshift deletion
chr19	8499591	8499591	0/1	INS	144	exonic	PRAM1	frameshift substitution
chr19	14090085	14090085	1/1	INS	318	exonic	SAMD1	frameshift substitution
chr19	20624328	20624495	1/1	DEL	-167	exonic	ZNF626	nonframeshift deletion
chr19	21973985	21974069	0/1	DEL	-84	exonic	ZNF208	frameshift deletion
chr19	22180936	22180936	1/1	INS	252	exonic	ZNF676	stopgain
chr19	35527287	35527287	0/1	INS	215	exonic	SBSN	stopgain
chr19	51629921	51646344	0/1	DEL	-16423	exonic	SIGLEC14;SIGLEC5	startloss
chr19	52384798	52384798	0/1	INS	468	exonic	ZNF880	stopgain
chr19	55517837	55517837	0/1	INS	57	exonic	SSC5D	frameshift substitution
chr20	17659213	17659213	1/1	INS	450	exonic	RRBP1	frameshift substitution
chr21	44591871	44591871	0/1	INS	357	exonic	KRTAP10-6	stopgain
chr22	23931958	23969109	0/1	DEL	-37151	exonic	DDTL;GSTT2B	startloss
chr22	37724035	37724035	1/1	INS	291	exonic	TRIOBP	frameshift substitution
chr22	50547871	50547943	0/1	DEL	-72	exonic	KLHDC7B	frameshift deletion
chrX	8466063	8466123	0/1	DEL	-60	exonic	VCX3B	frameshift deletion
chrX	101494030	101494030	1/1	INS	426	exonic	ARMCX4	frameshift substitution
