## Supplemental Table 3 for "iSCORE-PD: an isogenic stem cell collection to research Parkinson’s Disease"

### Sheet: Sheet1
Supplemental Table 3. iSCORE-PD cell line collection (full description).
Cell line Name	Gene	Editing strategy	Locus genetic description	rs-number	chromsome:basepair (hg38)	Allelic dosage	cDNA annotation	Predicted protein	Cellosaurus ID	Pipeline
WIBR3 (parental)	-		-	NA	NA	NA		-	CVCL_9767	-
WIBR3-S1	-		-	NA	NA	NA		-	CVCL_C8BD	-
WIBR3-S2	-		-	NA	NA	NA		-	CVCL_C8BE	-
WIBR3-S3	-		-	NA	NA	NA		-	CVCL_C8BF	-
WIBR3_EWT_S1	-	PE	-	NA	NA	NA		-	CVCL_C7V1	B
WIBR3_EWT_S2	-	PE	-	NA	NA	NA		-	CVCL_C7V2	B
WIBR3_EWT_S3	-	PE	-	NA	NA	NA		-	CVCL_C7V3	B
WIBR3_EWT_S4	-	CRISPR/Cas9 (HDR)	-	NA	NA	NA		-	CVCL_C7V4	B
WIBR3_EWT_S5	-	CRISPR/Cas9 (HDR)	-	NA	NA	NA		-	CVCL_C7V5	B
WIBR3_EWT_S6	-	PE	-	NA	NA	NA		-	CVCL_C7V6	A
WIBR3_EWT_S7	-	PE	-	NA	NA	NA		-	CVCL_C7V7	A
WIBR3_EWT_S8	-	PE	-	NA	NA	NA		-	CVCL_C7V8	A
WIBR3_SNCA_A53T_1	SNCA (PARK1)	PE	SNCA A53T	rs104893877	chr4:89828149	Heterozygous	NM_000345.4:c.157G>A/WT	NP_000336.1, p.A53T/WT	CVCL_C7VW	A
WIBR3_SNCA_A53T_2	SNCA (PARK1)	PE	SNCA A53T	rs104893877	chr4:89828149	Heterozygous	NM_000345.4:c.157G>A/WT	NP_000336.1, p.A53T/WT	CVCL_C7VX	A
WIBR3_SNCA_A53T_4	SNCA (PARK1)	PE	SNCA A53T	rs104893877	chr4:89828149	Heterozygous	NM_000345.4:c.157G>A/WT	NP_000336.1, p.A53T/WT	CVCL_C7VY	A
WIBR3_SNCA_A30P_A2-3	SNCA (PARK1)	PE	SNCA A30P	rs104893878	chr4:89835580	Heterozygous	NM_000345.4:c.88G>C/WT	NP_000336.1, p.A30P/WT	CVCL_C7VS	B
WIBR3_SNCA_A30P_E1-3	SNCA (PARK1)	PE	SNCA A30P	rs104893878	chr4:89835580	Heterozygous	NM_000345.4:c.88G>C/WT	NP_000336.1, p.A30P/WT	CVCL_C7VT	B
WIBR3_SNCA A30P_F12-1	SNCA (PARK1)	PE	SNCA A30P	rs104893878	chr4:89835580	Heterozygous	NM_000345.4:c.88G>C/WT	NP_000336.1, p.A30P/WT	CVCL_C7VU	B
WIBR3_SNCA_A30P_Homo_C8-2	SNCA (PARK1)	PE	SNCA A30P	rs104893878	chr4:89835580	Homozygous	NM_000345.4:c.88G>C/c.88G>C	NP_000336.1, p.A30P/p.A30P	CVCL_C7VV	B
WIBR3_PRKN_X3DEL_B1-3	PRKN (PARK2)	CRISPR/Cas9 (dual guide)	PRKN Exon 3 Deletion	NA	NA	Homozygous	NM_004562.3:c.172-84_412+57del/c.172-1634_412+1936del	NP_004553.2, p.N58Qfs*39/p.N58Qfs*39	CVCL_C7VP	B
WIBR3_PRKN_X3DEL_F2-5	PRKN (PARK2)	CRISPR/Cas9 (dual guide)	PRKN Exon 3 Deletion	NA	NA	Homozygous	NM_004562.3:c.172-85_412+57delinsT/c.172-84_412+57delinsT	NP_004553.2, p.N58Qfs*39/p.N58Qfs*39	CVCL_C7VQ	B
WIBR3_PRKN_X3DEL_H2-2	PRKN (PARK2)	CRISPR/Cas9 (dual guide)	PRKN Exon 3 Deletion	NA	NA	Homozygous	NM_004562.3:c.172-84_412+57del/c.172-84_412+57delinsT	NP_004553.2, p.N58Qfs*39/p.N58Qfs*39	CVCL_C7VR	B
WIBR3_PINK1_Q129X_C4-1	PINK1 (PARK6)	CRISPR/Cas9 (HDR)	PINK1 Q129X	rs777146957	chr1:20633933	Homozygous	NM_032409.3: c.[385C>T;387+1G>C]/c.[385C>T;387+1G>C]	NP_115785.1, p.Q129X/p.Q129X	CVCL_C7VL	B
WIBR3_PINK1_Q129X_E2-2	PINK1 (PARK6)	CRISPR/Cas9 (HDR)	PINK1 Q129X	rs777146957	chr1:20633933	Homozygous	NM_032409.3: c.[385C>T;387+1G>C]/c.[385C>T;387+1G>C]	NP_115785.1, p.Q129X/p.Q129X	CVCL_C7VM	B
WIBR3_PINK1_Q129X_E7-1	PINK1 (PARK6)	CRISPR/Cas9 (HDR)	PINK1 Q129X	rs777146957	chr1:20633933	Homozygous	NM_032409.3: c.[385C>T;387+1G>C]/c.[385C>T;387+1G>C]	NP_115785.1, p.Q129X/p.Q129X	CVCL_C7VN	B
WIBR3_DJ1_X1-5DEL_Het_2036	DJ1 (PARK7)	CRISPR/Cas9 (dual guide)	DJ1 Ex 1-5 Deletion	NA	NA	Heterozygous	NM_007262.5, c.-4245_322+1941del/c.322+1935_322+1947del	NP_009193.2, no protein expected/WT	CVCL_E2VZ	A
WIBR3_DJ1_X1-5DEL_Het_2038	DJ1 (PARK7)	CRISPR/Cas9 (dual guide)	DJ1 Ex 1-5 Deletion	NA	NA	Heterozygous	NM_007262.5, c.-4245_322+1941del/c.322+1941insA	NP_009193.2, no protein expected/WT	CVCL_E2W0	A
WIBR3_DJ1_X1-5DEL_Het_2046	DJ1 (PARK7)	CRISPR/Cas9 (dual guide)	DJ1 Ex 1-5 Deletion	NA	NA	Heterozygous	NM_007262.5, c.-4245_322+1941del/c.322+1938_322+1942del	NP_009193.2, no protein expected/WT	CVCL_E2W1	A
WIBR3_DJ1_X1-5DEL_Het_2051	DJ1 (PARK7)	CRISPR/Cas9 (dual guide)	DJ1 Ex 1-5 Deletion	NA	NA	Heterozygous	NM_007262.5, c.-4245_322+1941del/c.322+1935_322+1947del	NP_009193.2, no protein expected/WT	CVCL_E2W2	A
WIBR3_DJ1_X1-5DEL_Het_2067	DJ1 (PARK7)	CRISPR/Cas9 (dual guide)	DJ1 Ex 1-5 Deletion	NA	NA	Heterozygous	NM_007262.5, c.-4245_322+1941del/c.322+1941insA	NP_009193.2, no protein expected/WT	CVCL_E2W3	A
WIBR3_DJ1_X1-5DEL_2860	DJ1 (PARK7)	CRISPR/Cas9 (dual guide)	DJ1 Ex 1-5 Deletion	NA	NA	Homozygous	NM_007262.5, c.-4245_322+1941del/c.-4245_322+1942del	NP_009193.2, no protein expected	CVCL_C7UV	A
WIBR3_DJ1_X1-5DEL_2872	DJ1 (PARK7)	CRISPR/Cas9 (dual guide)	DJ1 Ex 1-5 Deletion	NA	NA	Homozygous	NM_007262.5, c.-4255_322+1942del/c.-4245_322+1941del	NP_009193.2, no protein expected	CVCL_C7UW	A
WIBR3_DJ1_X1-5DEL_2876	DJ1 (PARK7)	CRISPR/Cas9 (dual guide)	DJ1 Ex 1-5 Deletion	NA	NA	Homozygous	NM_007262.5, c.-4252_322+1945del/c.-4245_322+1941del	NP_009193.2, no protein expected	CVCL_C7UX	A
WIBR3_DJ1_X1-5DEL_6235	DJ1 (PARK7)	CRISPR/Cas9 (dual guide)	DJ1 Ex 1-5 Deletion	NA	NA	Homozygous	NM_007262.5, c.-4255_322+1945del/c.-4245_322+1941del	NP_009193.2, no protein expected	CVCL_E5GG	A
WIBR3_DJ1_X1-5DEL_6348	DJ1 (PARK7)	CRISPR/Cas9 (dual guide)	DJ1 Ex 1-5 Deletion	NA	NA	Homozygous	NM_007262.5, c.-4245_322+1941del/c.-4245_322+1941del	NP_009193.2, no protein expected	CVCL_E5GH	A
WIBR3_DJ1_X1-5DEL_6390	DJ1 (PARK7)	CRISPR/Cas9 (dual guide)	DJ1 Ex 1-5 Deletion	NA	NA	Homozygous	NM_007262.5, c.-4245_322+1941del/c.-4245_322+1941del	NP_009193.2, no protein expected	CVCL_E5GI	A
WIBR3_DJ1_X1-5DEL_6407	DJ1 (PARK7)	CRISPR/Cas9 (dual guide)	DJ1 Ex 1-5 Deletion	NA	NA	Homozygous	NM_007262.5, c.-4245_322+1941del/c.-4245_322+1941delinsA	NP_009193.2, no protein expected	CVCL_E5GJ	A
WIBR3_LRRK2_G2019S_5_Het	LRRK2 (PARK8)	PE	LRRK2 G2019S	rs34637584	chr12:40340400	Heterozygous	NM_198578.4:c.6055G>A/WT	NP_940980.4, p.G2019S/WT	CVCL_C7VG	A
WIBR3_LRRK2_G2019S_6_Het	LRRK2 (PARK8)	PE	LRRK2 G2019S	rs34637584	chr12:40340400	Heterozygous	NM_198578.4:c.6055G>A/WT	NP_940980.4, p.G2019S/WT	CVCL_C7VH	A
WIBR3_LRRK2_G2019S_65_Homo	LRRK2 (PARK8)	CRISPR/Cas9 (HDR)	LRRK2 G2019S	rs34637584	chr12:40340400	Homozygous	NM_198578.4:c.6055G>A/c.6055G>A	NP_940980.4, p.G2019S/p.G2019S	CVCL_C7VJ	A
WIBR3_LRRK2_G2019S_216_Het	LRRK2 (PARK8)	TALEN	LRRK2 G2019S	rs34637584	chr12:40340400	Heterozygous	NM_198578.4:c.6055G>A/WT	NP_940980.4, p.G2019S/WT	CVCL_C7VI	A
WIBR3_LRRK2_G2019S_2093_Het	LRRK2 (PARK8)	PE	LRRK2 G2019S	rs34637584	chr12:40340400	Heterozygous	NM_198578.4:c.6055G>A/WT	NP_940980.4, p.G2019S/WT	CVCL_D3YC	A
WIBR3_ATP13A2_FS_Homo_2_5	ATP13A2 (PARK9)	CRISPR/Cas9 (HDR)	ATP13A2 FS	NA	NA	Homozygous	NM_022089.4: c.1104_1105insA/c.1104_1105insA	NP_071372.1, p.H369Tfs*55/p.H369Tfs*55	CVCL_D3YA	B
WIBR3_ATP13A2_FS_ 5_6	ATP13A2 (PARK9)	CRISPR/Cas9 (HDR)	ATP13A2 FS	NA	NA	Compound heterozygous	NM_022089.4: c.1102_1103insGA/c.1106_1107del	NP_071372.1, p.T368Rfs*29/p.H369Pfs*54	CVCL_D3Y7	B
WIBR3_ATP13A2_FS_Homo_ 6_1	ATP13A2 (PARK9)	CRISPR/Cas9 (HDR)	ATP13A2 FS	NA	NA	Homozygous	NM_022089.4: c.1102_1103insGA/c.1102_1103insGA	NP_071372.1, p.T368Rfs*29/p.T368Rfs*29	CVCL_D3YB	B
WIBR3_ATP13A2_FS_Homo_12_6	ATP13A2 (PARK9)	CRISPR/Cas9 (HDR)	ATP13A2 FS	NA	NA	Homozygous	NM_022089.4: c.1104del/c.1104del	NP_071372.1, p.H369Tfs*27/p.H369Tfs*27	CVCL_D3Y9	B
WIBR3_FBXO7_FS_A3-1	FBXO7 (PARK15)	CRISPR/Cas9 (HDR)	FBXO7 frameshift	NA	NA	Homozygous	NM_012179.4:c.1491del/c.1491del	NP_036311.3, p.R498Efs*27/p.R498Efs*27	CVCL_C7V9	B
WIBR3_FBXO7_R498X_A7-1	FBXO7 (PARK15)	CRISPR/Cas9 (HDR)	FBXO7 R498X	NA	NA	Homozygous	NM_012179.4:c.1492C>T/c.1492C>T	NP_036311.3, p.R498X/p.R498X	CVCL_C7VB	B
WIBR3_DNAJC6_c.801-2 A>G+FS/FS_G12-2	DNAJC6 (PARK19)	CRISPR/Cas9 (HDR)	DNAJC6 c.801-2 A>G (splice variant) and frameshift	NA	NA	Compound heterozygous	NM_001256864, c.815-836del/c.[801-2 A>G;823-826del]	NP_001243793.1, p.M272Sfs*53/p. Y268_K332del	CVCL_C7UZ	B
WIBR3_DNAJC6_FS/FS_H10-1	DNAJC6 (PARK19)	CRISPR/Cas9 (HDR)	DNAJC6 frameshift	NA	NA	Compound heterozygous	NM_001256864, c.813_822del/c.824_828del	NP_001243793.1, p.M272Yfs*57/p.L275Rfs*15	CVCL_C7V0	B
WIBR3_SYNJ1_R258Q_Homo_A5-1	SYNJ1 (PARK20)	CRISPR/Cas9 (HDR)	SYNJ1 R258Q	rs398122403	chr21:32695106	Homozygous	NM_003895.4: c.773G>A/c.773G>A	NP_003886.3, p.R258Q/p.R258Q	CVCL_D3YD	B
WIBR3_SYNJ1_R258Q/FS_E4-1	SYNJ1 (PARK20)	CRISPR/Cas9 (HDR)	SYNJ1 R258Q/frameshift	rs398122404	chr21:32695107	Compound heterozygous	NM_003895.4: c.768_769insT/c.773G>A	NP_003886.3, p.R258Q/p.V257Cfs*6	CVCL_D3YE	B
WIBR3_VPS13C_A444P_Homo_C8-2	VPS13C (PARK23)	CRISPR/Cas9 (HDR)	VPS13C A444P	rs371007037	chr15:62000587	Homozygous	NM_020821.3:c.[1330G>C;1347A>G;1350T>G]/c.[1330G>C;1347A>G;1350T>G]	NP_065872.1, p.A444P/p.A444P	CVCL_D3YF	B
WIBR3_VPS13C_A444P_Het_E12-1	VPS13C (PARK23)	CRISPR/Cas9 (HDR)	VPS13C A444P	rs371007037	chr15:62000587	Heterozygous	NM_020821.3:c.[1330G>C;1347A>G;1350T>G]/c.[1347A>G;1350T>G]	NP_065872.1, NP_065872.1, p.A444P/WT	CVCL_D3YG	B
WIBR3_VPS13C_FS_Homo_H3-1	VPS13C (PARK23)	CRISPR/Cas9 (HDR)	VPS13C frameshift	NA	NA	Homozygous	NM_020821.3:c.1349_1354 del/c.1349_1354 del	NP_065872.1, p.V450Gfs*14/p.V450Gfs*14	CVCL_D3YH	B
WIBR3_VPS13C_W395C_Homo_C3-1	VPS13C (PARK23)	CRISPR/Cas9 (HDR)	VPS13C W395C	NA	chr15:62007413	Homozygous	NM_020821.3: c.1185G>C/c.1185G>C	NP_065872.1, p.W395C/p.W395C	CVCL_D3YI	B
WIBR3_VPS13C_W395C_Homo_C6-2	VPS13C (PARK23)	CRISPR/Cas9 (HDR)	VPS13C W395C	NA	chr15:62007413	Homozygous	NM_020821.3: c.1185G>C/c.1185G>C	NP_065872.1, p.W395C/p.W395C	CVCL_D3YJ	B
WIBR3_VPS13C_W395C_Homo_C11-3	VPS13C (PARK23)	CRISPR/Cas9 (HDR)	VPS13C W395C	NA	chr15:62007413	Homozygous	NM_020821.3: c.1185G>C/c.1185G>C	NP_065872.1, p.W395C/p.W395C	CVCL_D3YK	B
WIBR3_VPS13C_FS_Homo_E10-2	VPS13C (PARK23)	CRISPR/Cas9 (HDR)	VPS13C frameshift	NA	NA	Homozygous	NM_020821.3: c.1179del/c.1179del	NP_065872.1, p.W393Cfs*6/p,W393Cfs*6	CVCL_D3YL	B
WIBR3_GBA1_IVS2_Het_3C3I	GBA1	CRISPR/Cas9 (HDR)	GBA1 IVS2 +1, G->A (splice variant)	rs104886460	chr1:155240629	Heterozygous	NM_000157.4: c.115+1G>A/c.111A>T	NP_000148.2, p.G39Dfs*3/WT	CVCL_D3YM	B
WIBR3_GBA1_IVS2_Het_3C4B	GBA1	CRISPR/Cas9 (HDR)	GBA1 IVS2 +1, G->A (splice variant)	rs104886460	chr1:155240629	Heterozygous	NM_000157.4: c.115+1G>A/c.111A>T	NP_000148.2, p.G39Dfs*3/WT	CVCL_D3YN	B
WIBR3_GBA1_IVS2_Het_10C2F	GBA1	CRISPR/Cas9 (HDR)	GBA1 frameshift	NA	NA	Heterozygous	NM_000157.4: c.110_111insC/WT	NP_000148.2, p. S38Ifs*9/WT	CVCL_D3YP	B
WIBR3_GBA1_IVS2_Het_10D11A	GBA1	CRISPR/Cas9 (HDR)	GBA1 frameshift	NA	NA	Heterozygous	NM_000157.4: c.90_112del/c.111A>T	NP_000148.2, p. L31Rfs*8/WT	CVCL_D3YQ	B
WIBR3_GBA1_IVS2_E10B	GBA1	CRISPR/Cas9 (HDR)	GBA1 IVS2 +1, G->A (splice variant)	rs104886460	chr1:155240629	Homozygous	NM_000157.4: c.115+1G>A/c.115+1G>A	NP_000148.2, p.G39Dfs*3/p.G39Dfs*3	CVCL_C7VD	B
WIBR3_GBA1_IVS2_G2E	GBA1	CRISPR/Cas9 (HDR)	GBA1 IVS2 +1, G->A (splice variant)	rs104886460	chr1:155240629	Homozygous	NM_000157.4: c.115+1G>A/c.115+1G>A	NP_000148.2, p.G39Dfs*3/p.G39Dfs*3	CVCL_C7VF	B
