## Supplemental Table 4 for "iSCORE-PD: an isogenic stem cell collection to research Parkinson’s Disease"

### Sheet: dropout breakdown
Supplemental Table 4. Full Cell Line list + QC removal %
	Name	Editing method	in QC	aCGH	Illumina Infinium Global Diversity Array (GDA) Neuro booster Array (NBA)	IF-AP	One alelle in NGS	LOH
Parental
	sum		4	0/4	0/4	0/4
	WIBR3 (parental)	NA					NA	NA
	WIBR3-S1	NA					NA	NA
	WIBR3-S2	NA					NA	NA
	WIBR3-S3	NA					NA	NA
Double strand break (DSB)
DJ1	sum		14	1/14	2024-01-09	0/12	7/12	0/12
	WIBR3_DJ1_X1-5DEL_2036	dual guide
	WIBR3_DJ1_X1-5DEL_2038	dual guide
	WIBR3_DJ1_X1-5DEL_2046	dual guide
	WIBR3_DJ1_X1-5DEL_2051	dual guide
	WIBR3_DJ1_X1-5DEL_2067	dual guide
	WIBR3_DJ1_X1-5DEL_2073	dual guide			1
	WIBR3_DJ1_X1-5DEL_2860	dual guide
	WIBR3_DJ1_X1-5DEL_2872	dual guide
	WIBR3_DJ1_X1-5DEL_2876	dual guide
	WIBR3_DJ1_X1-5DEL_6192	dual guide		1	NA
	WIBR3_DJ1_X1-5DEL_6235	dual guide			NA
	WIBR3_DJ1_X1-5DEL_6348	dual guide			NA
	WIBR3_DJ1_X1-5DEL_6390	dual guide			NA
	WIBR3_DJ1_X1-5DEL_6407	dual guide			NA
DNAJC6	sum		3	0/3	0/3	0/3	0.333333	2024-01-02
	WIBR3_DNAJC6_c.801 A>G+FS/c.801 A>G+FS_A12-2	HDR					1	1
	WIBR3_DNAJC6_c.801 A>G+FS/FS_G12-2	HDR
	WIBR3_DNAJC6_FS/FS_H10-1	HDR
FBXO7	sum		5	2024-02-05	2024-01-03	0/2	2/2	0/2
	WIBR3_FBXO7_FS_A3-1	HDR					1
	WIBR3_FBXO7_R498X_A7-1	HDR					1
	WIBR3_FBXO7_B6-1	HDR		1
	WIBR3_FBXO7_R498X_G7-1	HDR			1
	FBXO7 A2-1	HDR		1
LRRK2	sum		3	0/3	2024-01-03	0/2	0.5	0/1
	WIBR3_LRRK2_G2019S_65_Homo	HDR					1
	WIBR3_LRRK2_G2019S_315	HDR			1
	WIBR3_LRRK2_G2019S_216_Het	TALEN
PINK1	sum		3	0/3	0/3	0/3	3/3	0/3
	WIBR3_PINK1_Q129X_C4-1	HDR					1
	WIBR3_PINK1_Q129X_E2-2	HDR					1
	WIBR3_PINK1_Q129X_E7-1	HDR					1
PRKN	sum		3	0/3	0/3	0/3	1/3	2024-01-01
	WIBR3_PRKN_X3DEL_B1-3	dual guide					1	1
	WIBR3_PRKN_X3DEL_F2-5	dual guide
	WIBR3_PRKN_X3DEL_H2-2	dual guide
GBA1	sum		11	2024-02-11	2024-01-09	0/8	0/8	0/0
	WIBR3_GBA1_IVS2_D6B	HDR			1
	WIBR3_GBA1_IVS2_E12B	HDR		1
	WIBR3_GBA1_IVS2_F6A	HDR		1
	WIBR3_GBA1_IVS2_E10B	HDR
	WIBR3_GBA1_IVS2_G2E	HDR
	WIBR3_GBA1_IVS2_Het_3C3I	HDR
	WIBR3_GBA1_IVS2_Het_3C4B	HDR
	WIBR3_GBA1_IVS2_Het_10D11A	HDR
	WIBR3_GBA1_IVS2_Het_10C2F	HDR
	WIBR3_EWT_S4_GBA_D5A	HDR						na
	WIBR3_EWT_S5_GBA_F11G	HDR						na
SYNJ1	sum		4	2024-02-04	0/2	0/2	1/2	0/1
	WIBR3_SYNJ1_R258Q_Homo_A5-1	HDR					1
	WIBR3_SYNJ1_R258Q/FS_E4-1	HDR
	WIBR3_SYNJ1_A12-3	HDR		1
	WIBR3_SYNJ1_B8-1	HDR		1
VPS13C	sum		9	2024-01-09	0/8	0/8	3/8	2024-01-03
	WIBR3_VPS13C_A444P_G3-2	HDR					1	1
	WIBR3_VPS13C_A444P_E12-1	HDR
	WIBR3_VPS13C_A444P_C8-2	HDR					1
	WIBR3_VPS13C_A444P_H3-1	HDR					1
	WIBR3_VPS13C_W395C_C3-1	HDR
	WIBR3_VPS13C_W395C_C6-2	HDR
	WIBR3_VPS13C_W395C_C11-2	HDR
	WIBR3_VPS13C_W395C-E10-2	HDR
	VPS13C W395C B10.2	HDR		1
ATP13A2	sum		5	0/5	0/5	0/5	0.8	0/4
	WIBR3_ATP13A2_FS_Homo_2_5	HDR
	WIBR3_ATP13A2_FS_ 5_6	HDR
	WIBR3_ATP13A2_FS_Homo_ 6_1	HDR
	WIBR3_ATP13A2_FS_Homo_12_6	HDR
Prime edting (PE)
SNCA_A53T	sum		4	2024-01-04	0/3	0/3	0/3	0/3
	WIBR3_SNCA_A53T_1	PE
	WIBR3_SNCA_A53T_2	PE
	WIBR3_SNCA_A53T_3	PE		1
	WIBR3_SNCA_A53T_4	PE
SNCA_A30P	sum		8	0/8	0/8	2024-01-08	1/7	0/7
	WIBR3_SNCA_A30P_A2-3	PE
	WIBR3_SNCA_A30P_C2-1	PE				1
	WIBR3_SNCA_A30P_C8-2_Homo	PE					1
	WIBR3_SNCA_A30P_E1-3	PE
	WIBR3_SNCA A30P_F12-1	PE
	WIBR3_EWT_S1	PE						na
	WIBR3_EWT_S2	PE						na
	WIBR3_EWT_S3	PE						na
LRRK2_G2019S	sum		3	0/3	0/3	0/3	0/3	0/3
	WIBR3_LRRK2_G2019S_5_Het	PE
	WIBR3_LRRK2_G2019S_6_Het	PE
	WIBR3_LRRK2_G2019S_2093	PE
GBA N370S	sum		3	0/3	0/3	0/3	0/3	0/3
	WIBR3_EWT_S6	PE						na
	WIBR3_EWT_S7	PE						na
	WIBR3_EWT_S8	PE						na
Unedited			4	0/4	0/4	0/4	0/4	0/4
	WIBR3 (parental)	-						na
	WIBR3_S1	-						na
	WIBR3_S2	-						na
	WIBR3_S3	-						na
Summary
	in QC	Total dropout	aCGH	Illumina Infinium Global Diversity Array (GDA) Neuro booster Array (NBA)	Combined Structural variants	IF-AP	LOH/One allele in NGS
DSB sum	59	14/59	8/59	4/51	12/59	0/47	2/17
DSB %		23.7288	13.5593	7.84314	20.339	0	11.7647
DJ1	14	2024-02-14	1/14	2024-01-13	2024-02-14	0/12	0/2
DNAJC6	3	2024-01-03	0/3	0/3	0/3	0/3	2024-01-01
FBXO7	5	3/5	2024-02-05	2024-01-03	2024-03-05	0/2	0/2
LRRK2_HDR	3	1/3	0/3	1/3	2024-01-03	0/2	0/1
PINK1	3	0/3	0/3	0/3	0/3	0/3	0/3
PRKN	3	0/3	0/3	0/3	0/3	0/3	1/1*
GBA1	11	2024-03-11	2024-02-11	2024-01-09	2024-03-11	0/8	0
SYNJ1	4	2024-02-04	2024-02-04	0/2	2024-02-04	0/2	0/1
VPS13C	9	2024-02-09	2024-01-09	0/8	2024-01-09	0/8	2024-01-03
ATP13A2	4	0/4	0/4	0/4	0/4	0/4	0/3
Prime editing sum	18	2024-02-18	2024-01-18	0/17	2024-01-18	2024-01-17	0/1
Prime editing %		11.1111	5.55556	0	5.55556	5.88235	0
SNCA_A53T	4	2024-01-04	2024-01-04	0/3	2024-01-04	0/3	0/0
SNCA_A30P	8	2024-01-08	0/8	0/8	0/8	2024-01-08	0/1
LRRK2_PE	3	0/3	0/3	0/3	0/3	0/3	0/0
GBA N370S	3	0/3	0/3	0/3	0/3	0/3	NA
unedited sum	4	0/4	0/4	0/4	0/4	0/4	NA
unedited%		0	0	0	0	0	NA
Combined sum	81	16/81	9/81	4/72	13/81	1/68	2/18
Combined %		19.7531	11.1111	5.55556	16.0494	1.47059	11.1111
		* Cell line contains an extended deletion into the adjacent intron. It is not expected that it will have downstream consequences and was thusly not eliminated from the collection
