## Supplemental Table 5 for "iSCORE-PD: an isogenic stem cell collection to research Parkinson’s Disease"

### Sheet: Sheet1
	Supplemental Table 5. All SNV interactions
	Label	Cell lines	Total SNV	Unique SNVs	All SNV interaction
	A	WIBR3-S1	66	33	A-B (3)	A-C (4)	A-B-C (26)
	B	WIBR3-S2	42	10	A-B (3)	B-C (3)	A-B-C (26)
	C	WIBR3-S3	49	16	A-C (4)	B-C (3)	A-B-C (26)
	D	WIBR3_EWT_S1	273	208	D-E (1)	D-Q (1)	D-E-F (1)	D-E-P (1)	D-O-Q (1)	D-E-O-Q (46)	D-E-F-O-P-Q (14)
	E	WIBR3_EWT_S2	299	225	D-E (1)	E-O (1)	E-P (1)	E-Q (9)	D-E-F (1)	D-E-P (1)	D-E-O-Q (46)	D-E-F-O-P-Q (14)
	F	WIBR3_EWT_S3	286	53	F-P (215)	F-R (3)	D-E-F (1)	D-E-F-O-P-Q (14)
	G	WIBR3_EWT_S4	297	257	G-H (1)	G-CCC (39)
	H	WIBR3_EWT_S5	181	121	G-H (1)	H-FFF (27)	H-GGG (1)	H-DDD-FFF (1)	H-EEE-FFF (30)
	I	WIBR3_EWT_S6	249	248	I-J (1)
	J	WIBR3_EWT_S7	194	193	I-J (1)
	K	WIBR3_EWT_S8	158	158
	L	WIBR3_SNCA_A53T_1	157	156	L-M-N (1)
	M	WIBR3_SNCA_A53T_2	160	159	L-M-N (1)
	N	WIBR3_SNCA_A53T_4	181	180	L-M-N (1)
	O	WIBR3_SNCA_A30P_A2-3	253	190	E-O (1)	D-O-Q (1)	D-E-O-Q (46)	O-P-Q-R (1)	D-E-F-O-P-Q (14)
	P	WIBR3_SNCA_A30P_E1-3	280	48	E-P (1)	F-P (215)	D-E-P (1)	O-P-Q-R (1)	D-E-F-O-P-Q (14)
	Q	WIBR3_SNCA A30P_F12-1	284	212	D-Q (1)	E-Q (9)	D-O-Q (1)	D-E-O-Q (46)	O-P-Q-R (1)	D-E-F-O-P-Q (14)
	R	WIBR3_SNCA_A30P_Homo_C8-2	266	262	F-R (3)	O-P-Q-R (1)
	S	WIBR3_PRKN_X3DEL_B1-3	169	168	S-T-U (1)
	T	WIBR3_PRKN_X3DEL_F2-5	169	138	T-U (30)	S-T-U (1)
	U	WIBR3_PRKN_X3DEL_H2-2	194	163	T-U (30)	S-T-U (1)
	V	WIBR3_PINK1_Q129X_C4-1	162	158	V-W (2)	V-W-X (2)
	W	WIBR3_PINK1_Q129X_E2-2	187	182	V-W (2)	W-X (1)	V-W-X (2)
	X	WIBR3_PINK1_Q129X_E7-1	192	189	W-X (1)	V-W-X (2)
	Y	WIBR3_DJ1_X1-5DEL_2036	182	91	Y-Z (91)
	Z	WIBR3_DJ1_X1-5DEL_2038	215	119	Y-Z (91)	Z-AA (2)	Z-CC (1)	Z-EE (2)
	AA	WIBR3_DJ1_X1-5DEL_2046	165	163	Z-AA (2)
	BB	WIBR3_DJ1_X1-5DEL_2051	168	168
	CC	WIBR3_DJ1_X1-5DEL_2067	181	8	Z-CC (1)	CC-DD (3)	CC-DD-FF (19)	CC-EE-FF (1)	CC-DD-EE-FF (149)
	DD	WIBR3_DJ1_X1-5DEL_2860	324	145	CC-DD (3)	DD-EE (3)	DD-FF (4)	CC-DD-FF (19)	DD-EE-FF (1)	CC-DD-EE-FF (149)
	EE	WIBR3_DJ1_X1-5DEL_2872	323	166	Z-EE (2)	DD-EE (3)	EE-FF (1)	CC-EE-FF (1)	DD-EE-FF (1)	CC-DD-EE-FF (149)
	FF	WIBR3_DJ1_X1-5DEL_2876	317	142	DD-FF (4)	EE-FF (1)	CC-DD-FF (19)	CC-EE-FF (1)	DD-EE-FF (1)	CC-DD-EE-FF (149)
	GG	WIBR3_LRRK2_G2019S_5_Het	254	184	GG-HH (67)	GG-II (1)	GG-JJ (1)	GG-HH-II-JJ-KK (1)
	HH	WIBR3_LRRK2_G2019S_6_Het	169	99	GG-HH (67)	HH-JJ (2)	GG-HH-II-JJ-KK (1)
	II	WIBR3_LRRK2_G2019S_65_Homo	149	147	GG-II (1)	GG-HH-II-JJ-KK (1)
	JJ	WIBR3_LRRK2_G2019S_216_Het	253	249	GG-JJ (1)	HH-JJ (2)	GG-HH-II-JJ-KK (1)
	KK	WIBR3_LRRK2_G2019S_2093_Het	201	200	GG-HH-II-JJ-KK (1)
	LL	WIBR3_ATP13A2_FS_Homo_2_5	166	163	LL-OO (2)	LL-MM-OO (1)
	MM	WIBR3_ATP13A2_FS_ 5_6	195	188	MM-NN (3)	MM-OO (3)	LL-MM-OO (1)
	NN	WIBR3_ATP13A2_FS_Homo_ 6_1	160	157	MM-NN (3)
	OO	WIBR3_ATP13A2_FS_Homo_12_6	152	146	LL-OO (2)	MM-OO (3)	LL-MM-OO (1)
	PP	WIBR3_FBXO7_FS_A3-1	253	252	PP-QQ (1)
	QQ	WIBR3_FBXO7_R498X_A7-1	271	270	PP-QQ (1)
	RR	WIBR3_DNAJC6_c.801-2 A>G+FS/FS_G12-2	137	137
	SS	WIBR3_DNAJC6_FS/FS_H10-1	171	171
	TT	WIBR3_SYNJ1_R258Q_Homo_A5-1	128	127	TT-UU (1)
	UU	WIBR3_SYNJ1_R258Q/FS_E4-1	203	202	TT-UU (1)
	VV	WIBR3_VPS13C_A444P_Homo_C8-2	318	218	VV-WW (2)	VV-XX (96)	VV-WW-XX (2)
	WW	WIBR3_VPS13C_A444P_Het_E12-1	227	223	VV-WW (2)	VV-WW-XX (2)
	XX	WIBR3_VPS13C_FS_Homo_H3-1	307	209	VV-XX (96)	VV-WW-XX (2)
	YY	WIBR3_VPS13C_W395C_Homo_C3-1	173	172	YY-ZZ-AAA (1)
	ZZ	WIBR3_VPS13C_W395C_Homo_C6-2	203	202	YY-ZZ-AAA (1)
	AAA	WIBR3_VPS13C_W395C_Homo_C11-3	202	201	YY-ZZ-AAA (1)
	BBB	WIBR3_VPS13C_FS_Homo_E10-2	234	234
	CCC	WIBR3_GBA1_IVS2_Het_3C3I	252	208	G-CCC (39)	CCC-EEE (1)	CCC-DDD-EEE-FFF (1)	CCC-DDD-GGG-HHH (3)
	DDD	WIBR3_GBA1_IVS2_Het_3C4B	157	152	H-DDD-FFF (1)	CCC-DDD-EEE-FFF (1)	CCC-DDD-GGG-HHH (3)
	EEE	WIBR3_GBA1_IVS2_Het_10C2F	176	139	CCC-EEE (1)	EEE-FFF (2)	EEE-GGG (2)	EEE-HHH (1)	H-EEE-FFF (30)	CCC-DDD-EEE-FFF (1)
	FFF	WIBR3_GBA1_IVS2_Het_10D11A	201	138	H-FFF (27)	EEE-FFF (2)	FFF-HHH (2)	H-DDD-FFF (1)	H-EEE-FFF (30)	CCC-DDD-EEE-FFF (1)
	GGG	WIBR3_GBA1_IVS2_E10B	263	254	H-GGG (1)	EEE-GGG (2)	GGG-HHH (3)	CCC-DDD-GGG-HHH (3)
	HHH	WIBR3_GBA1_IVS2_G2E	278	269	EEE-HHH (1)	FFF-HHH (2)	GGG-HHH (3)	CCC-DDD-GGG-HHH (3)
		On-target edit
		Shared within group
