## Supplemental Table 8 for "iSCORE-PD: an isogenic stem cell collection to research Parkinson’s Disease"

### Sheet: Final list
	Supplemental Table 8. Off target hits	Final list post-exclusion criteria
	Group	Guide	Chromosome	Off-target start	Strand	PAM	Sequence	Mismatch	Distance	SNV start	REF	ALT	GT	Affected cell line
	DJ1	DJ1 X1-5DEL CRISPR guide (2) - AGTTAGCTGGGCAGTTAGCT	3	67919785	-	AGTTAGCTGGGCAGTTAGCTNNN	AGgataCTGGGCAGgTAGCTGAG	5	9	67919794	G	T	0/1	WIBR3_DJ1_X1_5DEL_Het_2036
		DJ1 X1-5DEL CRISPR guide (3) - GTTAGCTGGGCAGTTAAGCT	6	61822655	-	GTTAGCTGGGCAGTTAAGCTNNN	GTTAGCTGGagAGTTAAGCTAGG	2	2	61822657	GCTTAA	G,GCTAA	0/2	WIBR3_DJ1_X1_5DEL_2860
													0/1	WIBR3_DJ1_X1_5DEL_2872
	FBXO7	FBXO7 R498X/FS CRISPR guide - AACCCCATCTTGCCAGGGCG	10	48464595	-	AACCCCATCTTGCCAGGGCGNNN	AgCCCCAcCaTGCCAGGGCaGGG	4	6	48464589	AGCACCCTGCCCTGGCATGGT	A	0/1	WIBR3_FBXO7_FS_A3_1
	PINK1	PINK1 Q129X CRISPR guide - CTCGGCCTGTCAGGAGATCC	18	79440072	-	CTCGGCCTGTCAGGAGATCCNNN	CcaGGCCTGTCAGGAGAcCCAGG	3	7	79440065	TGTGGCCTGG	T	0/1	WIBR3_PINK1_Q129X_C4_1

### Sheet: Full list
		Supplemental Table 8. Off target hits	Full list of off-target hits
	Included?	Reason	Group	Guide	Chromosome	Off-target start	Strand	PAM	Sequence	Mismatch	Distance	SNV start	REF	ALT	GT	Affected cell line
	No	Use of alternative PAM (NAG)	DJ1	DJ1 X1-5DEL CRISPR guide (2) - AGTTAGCTGGGCAGTTAGCT	3	67919785	-	AGTTAGCTGGGCAGTTAGCTNNN	AGgataCTGGGCAGgTAGCTGAG	5	9	67919794	G	T	0/1	WIBR3_DJ1_X1_5DEL_Het_2036
	Yes	-		DJ1 X1-5DEL CRISPR guide (3) - GTTAGCTGGGCAGTTAAGCT	6	61822655	-	GTTAGCTGGGCAGTTAAGCTNNN	GTTAGCTGGagAGTTAAGCTAGG	2	2	61822657	GCTTAA	G,GCTAA	0/2	WIBR3_DJ1_X1_5DEL_2860
	Yes	-													0/1	WIBR3_DJ1_X1_5DEL_2872
	No	Hit too far from PAM site (>20 nt)		DJ1 X1-5DEL CRISPR guide (2) - AGTTAGCTGGGCAGTTAGCT	7	47707015	-	AGTTAGCTGGGCAGTTAGCTNNN	AaTTAGCaGGGCAtTTtGgTGGG	5	52	47706963	C	A	0/1	WIBR3_DJ1_X1_5DEL_2872
	No	Hit too far from PAM site (>20 nt)		DJ1 X1-5DEL CRISPR guide (1) - AACACTGATGTATTTAGGCC	18	22423490	-	AACACTGATGTATTTAGGCCNNN	AcCACcGcTGTcaTTAGGCCAAG	5	29	22423519	C	T	0/1	WIBR3_DJ1_X1.5DEL_Het_2067
	No	Hit too far from PAM site (>20 nt)														WIBR3_DJ1_X1_5DEL_2860
	No	Hit too far from PAM site (>20 nt)														WIBR3_DJ1_X1_5DEL_2872
	No	Hit too far from PAM site (>20 nt)														WIBR3_DJ1_X1_5DEL_2876
	No	Hit too far from PAM site (>20 nt)		DJ1 X1-5DEL CRISPR guide (2) - AGTTAGCTGGGCAGTTAGCT	X	26651600	-	AGTTAGCTGGGCAGTTAGCTNNN	AGTTAGCTGatCAGgcAGCTAAG	4	83	26651517	AT	A	0/1	WIBR3_DJ1_X1_5DEL_Het_2036
	Yes	-	FBXO7	FBXO7 R498X/FS CRISPR guide - AACCCCATCTTGCCAGGGCG	10	48464595	-	AACCCCATCTTGCCAGGGCGNNN	AgCCCCAcCaTGCCAGGGCaGGG	4	6	48464589	AGCACCCTGCCCTGGCATGGT	A	0/1	WIBR3_FBXO7_FS_A3_1
	Yes	-	PINK1	PINK1 Q129X CRISPR guide - CTCGGCCTGTCAGGAGATCC	18	79440072	-	CTCGGCCTGTCAGGAGATCCNNN	CcaGGCCTGTCAGGAGAcCCAGG	3	7	79440065	TGTGGCCTGG	T	0/1	WIBR3_PINK1_Q129X_C4_1
	No	Hit too far from PAM site (>20 nt)	PRKN	PRKN X3DEL CRISPR guide (2) - TTTGTTTAGTGCAGTCTGCA	12	74521390	-	TTTGTTTAGTGCAGTCTGCANNN	TTTaTTgtGTGaAGTaTGCATAG	5	23	74521413	T	C	0/1	WIBR3_PRKN_X3DEL_H2_2
	No	Hit too far from PAM site (>20 nt)	SNCA-A30P	SNCA A30P pegRNA - CAGGGTGTGGCAGAAGCAGC	3	61922444	+	CAGGGTGTGGCAGAAGCAGCNNN	CAGGGaGTGaCAGgAGCAtgTAG	5	78	61922366	A	G	0/1	WIBR3_SNCA_A30P_A2_3
	No	Hit too far from PAM site (>20 nt)	SNCA-A53T	SNCA A53T pegRNA - GGAGGGAGTGGTGCATGGTG	5	98826557	-	GGAGGGAGTGGTGCATGGTGNNN	GGAGGGAcTtGTGCtTccTGTGG	5	98	98826459	G	T	0/1	WIBR3_SNCA_A53T_4
	No	Hit too far from PAM site (>20 nt)	VPS13C-A444P	VPS13C A444P CRISPR guide - AAGGCAACAAGCACAAGTTG	5	2163473	-	AAGGCAACAAGCACAAGTTGNNN	AAaGCAgCAAaCACtAGaTGGAG	5	32	2163505	GCT	G	./1	WIBR3_VPS13C_A444P_Homo_C8_2
	No	Hit too far from PAM site (>20 nt)	VPS13C-A444P	VPS13C A444P CRISPR guide - AAGGCAACAAGCACAAGTTG	11	5029561	+	AAGGCAACAAGCACAAGTTGNNN	AAccCAAgAgGCAgAAGTTGCAG	5	55	5029506	C	A	0/1	WIBR3_VPS13C_A444P_Het_E12_1
