## Supplemental Table 9 for "iSCORE-PD: an isogenic stem cell collection to research Parkinson’s Disease"

### Sheet: Sheet1
Supplemental Table 9. Oligonucleotides sequences.
Primers (Sanger and NGS)
Purpose	Sequence	Additional notes
Detection of SNCA A53T mutation (NGS)	GCTCTTCCGATCTGTGGTGGTTACTGGAGTTCCTT	Also reported in Li &Busquets et al., 2022.
	GCTCTTCCGATCTTCTTGAATACTGGGCCACAC	Also reported in Li &Busquets et al., 2022.
Detection of SNCA A30P mutation (NGS)	GCTCTTCCGATCTAAAGGCCAAGGAGGGAGTTG	Also reported in Li &Busquets et al., 2022.
	GCTCTTCCGATCTCAGTCCACCTTTTTGACAAGCA	Also reported in Li &Busquets et al., 2022.
Detection of PRKN X3DELmutation (NGS)	GCTCTTCCGATCTCCGTGTGTAGTGTGTAACTGC
	GCTCTTCCGATCTTGGCTCGATTAGCTTTAGAGT
Detection of WIBR3_PRKN_X3DEL_B1-3 extended deletion site location (NGS)	GCTCTTCCGATCTTGGGATTTAAGGACGAAGGGT
	GCTCTTCCGATCTGAGAGAGAGAGAGAGTCAGTTGA
Detection of PINK1 Q129X mutation (NGS)	GCTCTTCCGATCTAGCGGCAGTTCGTGGTG
	GCTCTTCCGATCTAGCTTTAAGGACCCTCGCCTC
Detection of DJ1 X1-5DEL mutation (NGS)	GCTCTTCCGATCTGTCTCGATCTCTTGACCTCG
	GCTCTTCCGATCTCCCGGGTTCAATAGATTCTCC
Detection of LRRK2 G2019S mutation (NGS)	GCTCTTCCGATCTTTTTGATGCTTGACATAGTGGAC	Also reported in Li &Busquets et al., 2022.
	GCTCTTCCGATCTCACATCTGAGGTCAGTGGTTATC	Also reported in Li &Busquets et al., 2022.
Detection of ATP13A2 FS mutation (NGS)	GCTCTTCCGATCTATTCCAGTGCTGAAGACGGC
	GCTCTTCCGATCTCGGGATCTCTCTCAAGCCCA
Detection of FBXO7 R498X/FS mutation (NGS)	GCTCTTCCGATCTCCCTATGTTGGAGACCCAATC
	GCTCTTCCGATCTGACAGCCGGCCATCAGTT
Detection of DNAJC6 c.801 A>G/FS mutation (NGS)	GCTCTTCCGATCTCCCCAAGAGAGTGCCAACC
	GCTCTTCCGATCTTCACAGTAAGGGCGACATCC
Detection of SYNJ1 R258Q/FS mutation (NGS)	GCTCTTCCGATCTTGCTCATAAACAGGCGAAGG
	GCTCTTCCGATCTAGGCCCATAAGTAACCAAGAACA
Detection of VPS13C A444P mutation (NGS)	GCTCTTCCGATCTGTCACAGGTACTGATAATGG
	GCTCTTCCGATCTCCTCGTGAAACTTCAATTTC
Detection of VPS13C W395C mutation (NGS)	GCTCTTCCGATCTGGAAGACAGTTAAGAAGAAC
	GCTCTTCCGATCTCTTCTGAGACTTTAGACTGTG
Detection of GBA IV2+1 mutation (NGS)	GCTCTTCCGATCTTATGAGGCAGAAGGGAGGCT
	GCTCTTCCGATCTTAGTTGAGGGGTGGAGAGGG
HDR oligonucleotides
Purpose	Sequence	Additional notes
PINK1 Q129X mutation template ssODN	TGCGGCCGGGCAGTCTTTCTGGCCTTCGGGCTAGGGCTGGGCCTCATCGAGGAAAAACAGGCGGAGAGCCGGCGGGCGGTCTCGGCCTGTCAGGAGATCTAGCTGAGCGGGGCCGGGTCCTAAGCCGAGCGGAGGACGGAGCTAAGCGCGGGGGCGGGTCCTCAGCTGGGTGGGGGCGGGGCTAGGTGTGGAGGCGGGGC
LRRK2 G2019S mutation template ssODN	CCTGGTGTGCCCTCTGATGTTTTTATCCCCATTCTACAGCAGTACTGAGCAATGCTGTAGTCAGCAATCTTTGCAATGATGGCAGCATTGGGATACAGTGTGAAAAGCAG	Also reported in Li &Busquets et al., 2022.
	CTGCTTTTCACACTGTATCCCAATGCTGCCATCATTGCAAAGATTGCTGACTACAGCATTGCTCAGTACTGCTGTAGAATGGGGATAAAAACATCAGAGGGCACACCAGG	Also reported in Li &Busquets et al., 2022.
ATP13A2 FS mutation template ssODN	GGAGTGGTCCTCACACCACGTTCCCCACCAGGAGAGAGCATTCCAGTGCTGAAGACGGCACTGCCGGAGGGGCTGGGGCCCTACTGTGCAGAGAGACACACCGGCGGCACACACTCTTCTGCGGGACCCTCATCTTGCAGGCCCGGGCCTATGTGGGACCGCACGTCCTGGCAGTGGTGACCCGCACAGGTATGAGCCGG	Also reported in Li &Busquets et al., 2022.
FBXO7 R498X/FS mutation template ssODN	ATTCCTGGTCCTGGGGAGACGCCCAGCCAGTTTCCTCCACTGAGACCACGCTTTGATCCAGTTGGCCCACTTCCAGGACCTAACCCCATCTTGCCAGGGTGAGCCGGCCCCAATGACAGATTTCCCTTTAGACCCAGCAGGGGTCGGCCAACTGATGGCCGGCTGTCATTCATGTGATTGATTTGTAATTTCATTTCTGG
DNAJC6 c.801 A>G/FS mutation template ssODN	AATCTTCATAGCAAATATTGATTGCTTGCTTCTCCTGATGTGATGGGCCCCAAGAGAGTGCCAACCTTCTGTTTCGGATACCTGGGCTATATGTGTGACCTACTGGCAGACAAGCCCTACCGCCCTCACTTCAAGCCTCTCACAATTAAG
SYNJ1 R258Q/FS mutation template ssODN	CTGCTCATAAACAGGCGAAGGCTTGCCTCATTTCAAGATTAAGCTGTGAACGAGCTGGGACCAGGTTTAATGTCCAGGGAACAAATGATGATGGTCATGTTGCCAATTTTGTAGAAACAGAACAGGTATATATAGTGTTTTATATTACTT
VPS13C A444P mutation template ssODN	ATGATTAAATTTCTTGTTTATAAGTGCCTCTGTTTTTTACAGGACTTGGAGAAGACTCTAGATGTTTTTAACATAATTTTACCAAGGCAACAAGCACAGGTGGAGGTAATCATTTTTATTAGCTGATTTTATGTTTTAAACATGTTAATGCCCGCTTTTAAACCTAGGATCAAGAAATTGAAGTTTCACGAGGTGAGGTT
VPS13C W395C mutation template ssODN	AACATTTACGTTAACAAAATTTGATTTTCAGGTGGAAATATGCAATTGATTCTGTTCTTGAAGTTCATATAAGAAGGTATACACAGATGTGGTCATGCAGTAACATAAAAAAGCACAGGCAGTTACTCAAGAGTTATAAAATTGCCTACAAAAACAAGTTAACACAGTCTAAAGTCTCAGAAGA
GBA IVS2+1 mutation template ssODN	TTCTGTCCTCAGGAATGTCCCAAGCCTTTGAGTAGGGTAAGCATCATGGCTGGCAGCCTCACAGGATTGCTTCTACTTCAGGCAGTGTCGTGGGCATCAGATGAGTGAGTCAAGGCAGTGGGGAGGTAGCACAGAGCCTCCCTTCTGCCTCATAGTCCTTTGGTAGCCTTCCAGTAAGCTGGTGGTAGACTTTTAGTAGG	HDR IVS2+1 G>A
	TTCTGTCCTCAGGAATGTCCCAAGCCTTTGAGTAGGGTAAGCATCATGGCTGGCAGCCTCACAGGATTGCTTCTACTTCAGGCAGTGTCGTGGGCTTCAGGTGAGTGAGTCAAGGCAGTGGGGAGGTAGCACAGAGCCTCCCTTCTGCCTCATAGTCCTTTGGTAGCCTTCCAGTAAGCTGGTGGTAGACTTTTAGTAGG	HDR Synonymous
pegRNA
Purpose	Sequence (Spacer)	Sequence (Scaffold)	extension	Additional notes	Addgene
SNCA A53T pegRNA	GGAGGGAGTGGTGCATGGTG	GTTTTAGAGCTAGAAATAGCAAGTTAAAATAAGGCTAGTCCGTTATCAACTTGAAAAAGTGGCACCGAGTCGGTGC	TTACCTGTTGTCACACCATGCACCACTCCC	Also reported in Li &Busquets et al., 2022.	181738
SNCA A30P pegRNA	CAGGGTGTGGCAGAAGCAGC	GTTTTAGAGCTAGAAATAGCAAGTTAAAATAAGGCTAGTCCGTTATCAACTTGAAAAAGTGGCACCGAGTCGGTGC	GTCTTTCCTGGTGCTTCTGCCACACC	Also reported in Li &Busquets et al., 2022.	180016
LRRK2 G2019S pegRNA	ATTGCAAAGATTGCTGACTA	GTTTTAGAGCTAGAAATAGCAAGTTAAAATAAGGCTAGTCCGTTATCAACTTGAAAAAGTGGCACCGAGTCGGTGC	GCAATGCTGTAGTCAGCAATCTTTG	Also reported in Li &Busquets et al., 2022.	180432
sgRNA
Purpose	Sequence	Additional notes	Addgene
SNCA A53T secondary nickase	TCATAGGAATCTTGAATACT	Also reported in Li &Busquets et al., 2022.	181739
SNCA A30P secondary nickase	ACAAGCACCAAACTGACATT	Also reported in Li &Busquets et al., 2022.	180018
PRKN X3DEL CRISPR guide (1)	TGCTTCCCTTCTACCACGGA	-	-
PRKN X3DEL CRISPR guide (2)	TTTGTTTAGTGCAGTCTGCA	-	-
PINK1 Q129X CRISPR guide	CTCGGCCTGTCAGGAGATCC	-	-
DJ1 X1-5DEL CRISPR guide (1)	AACACTGATGTATTTAGGCC	Original targetting (1) + (2) + Secondary targetting (1) + (3)	214929
DJ1 X1-5DEL CRISPR guide (2)	AGTTAGCTGGGCAGTTAGCT	Original targetting (1) + (2)	214930
DJ1 X1-5DEL CRISPR guide (3)	GTTAGCTGGGCAGTTAAGCT	Secondary targetting (1) + (3)	214931
LRRK2 G2019S secondary nickase	GACAGACCTGATCACCTACC	Also reported in Li &Busquets et al., 2022.	180436
LRRK2 G2019S CRISPR guide	ATTGCAAAGATTGCTGACTA	Also reported in Li &Busquets et al., 2022.	180437
ATP13A2 CRISPR guide	CCTACTGTGCAGAGACACAC	-	-
FBXO7 R498X/FS CRISPR guide	AACCCCATCTTGCCAGGGCG	-	-
DNAJC6 c.801 A>G/FS CRISPR guide	GGGCTATATGTGTGACCTAC	-	-
SYNJ1 R258Q/FS CRISPR guide	CTGGGACCAGGTTTAATGTC	-	-
VPS13C A444P CRISPR guide	AAGGCAACAAGCACAAGTTG	-	-
VPS13C W395C CRISPR guide	GGTATACACAGATGTGGTCA	-	-
GBA IVS2+1 CRISPR guide	CAGGCAGTGTCGTGGGCATC	-	-
Southern blot probes
Purpose	Sequence	Restriction digest
Detection of PRKN X3DEL mutation / zygosity check (5' probe)	CAGCCTGAGACCATTCCTCT	PvuII
	AGTGTGACATGCTTGCGTTC
Detection of PRKN X3DEL mutation / zygosity check (3' probe)	GGCGATATCAGATGTGGGGA	PvuII
	AATGTCCCTCGAACAGTGGT
Detection of DJ1 X1-5DEL mutation / zygosity check (1)	AGTGCAGAGTACAG GCG TT	NdeI or AseI
	ACCCACAAGCTACT AGACC
Detection of FBXO7 FS mutation / zygosity check (5' probe)	TGTTGACTATGTGGAGAAAGCC	EcoNI or NdeI
	GGGACACAGGCACAGGTATA
Detection of SYNJ1 R258Q/FS mutation / zygosity check (5' probe)	ACTCTTAGGTGTTCTGCGGT	SapI
	TGCAAAGGTTACTCTGCAGC
Detection of SYNJ1 R258Q/FS mutation / zygosity check (3' probe - SB2)	CCTGTATAGTGGCCTGTTTTGG	SphI
	AGCAGCTCAATTTCAATGGCT
Detection of SYNJ1 R258Q/FS mutation / zygosity check (3' probe - SB23)	AAGGTGGAGGGTGGAAATTC	SphI
	GACCCACACTTCCAGCACTA
Primers for SNV detection - zygosity check (homo/hemi)
Purpose	Sequence	Additional notes	Distance between edit and SNV
SNCA A30P - Sanger	AGGATACCCCTGACCCTAAGC	CAGAGGTATGTGTA(G/C)GTAGGTGAATGTG	181bp
	AGGGCCACAAATAGGTCTCT
PINK1 - Sanger	CAGTCTTTCTGGCCTTCGGG	GCGCCACTGCA(C/T)TCCAGCCTA	1.9kbp
	GGTCTTCAACTCCTGGGCTC
LRRK2 - Sanger	CAGCAGGGGAAGAGTACCTAAT	ACTCTCCAGGCC(C/A)TCATACAATTGA	1.2kbp
	TGAGGTCAGTGGTTATCCATCCT
ATP13A2 - NGS	GCTCTTCCGATCTCCACCGCATCTGGCCC	AAAAGCACTCCATGCATGTTA(T/C)AAAATAATTCCAGCAGAAAGAGA(A/G)CGACTCCCCCACCCTGCCCCACT	369bp
	GCTCTTCCGATCTCTCATACCTGTGCGGGTCAC
FBXO7 - NGS	GCTCTTCCGATCTGTGTGACTTGGTTTATTGCATTGG	TCCACAATATGTC(T/G)GAGGTGTG	415bp
	GCTCTTCCGATCTCCCTGCTGGGTCTAAAGGGA
DNAJC6 - Sanger	TGCTTGCTTCTCCTGATGTGATG	CAAGTAAATCAGG(G/A)GATGTTATGG	366bp
	GCTTATGCTAGTCCCTTAGCCT
VPS13C A444P - Sanger	CTTGTTTTCATGTGCATTTATGTCT	GATGCCTTGTGCG(C/T)AGTGTTCCATGT	861bp
	CGTTCAGTTTGTTCAAGGGTCA
qRT-PCR primers used in the study are tabled below:
Gene Name	Forward Primer Sequence (5’-3’)	Reverse Primer Sequence (5’-3’)
POU5F1	ATTCTCCAGGTTGCCTCTCA	GTGGAGGAAGCTGACAACAA
NANOG	AGTCCCAAAGGCAAACAACCCACTTC	TGCTGGAGGCTGAGGTATTTCTGTC
SOX2	TTCACATGTCCCCGAACTACCAGA	TCACATGTGTGAGAGGGGCAGTGTGC
FOXA2	GGGGTAGTGCATCACCTGTT	CCGTTCTCCATCAACAACCT
LMX1A	ACGTCCGAGAACCATCTTGAC	CACCACCGTTTGTCTGAGC
NR4A2	GCTGGACTCCCCATTGCTTT	CGGAGCTGTATTCTCCCGAA
KCNJ6	GCTACCGGGTCATCACAGAT	ACTGCATGGGTGGGAAAAGAC
PITX3	CCAACCTTAGTCCGTGCCAG	TGTGTAGGGCCTAGTCCACC
TH	CCGAGCTGTGAAGGTGTTTGA	CGGGCCGGGTCTCTAGAT
EN2	AGGAGCTGAGCCTCAACGAGTC	CTTGGCTGTGGTGGAGTGGTTG
AADC	GAACAGACTTAACGGGAGCCTTT	AATGCCCGGTAGTCAGTGATAAGC
SYN1	GCAAGGACGGAAGGGATCACATCA	CCTGAGCCATCTTGTTGACCACGA
GAPDH	TCGGAGTCAACGGATTTGGT	CCTGGAAGATGGTGATGGGA
